# Assessing the effects of warming and carbonate chemistry parameters on marine microbes in the Gulf of Mexico through basin-scale DNA metabarcoding

**DOI:** 10.1101/2024.07.30.605667

**Authors:** Sean R. Anderson, Katherine Silliman, Leticia Barbero, Fabian A. Gomez, Beth A. Stauffer, Astrid Schnetzer, Christopher R. Kelble, Luke R. Thompson

**Author notes:** National Oceanic and Atmospheric Administration, National Marine Fisheries Service, Office of Science and Technology (Christopher R. Kelble). Corresponding authors: Sean R. Anderson and Luke R. Thompson **Emails:** and.

## Abstract

Ocean acidification and warming threaten marine life, yet the impact of these processes on microbes remains unclear. Here, we performed basin-scale DNA metabarcoding of prokaryotes (16S V4–V5) and protists (18S V9) in the Gulf of Mexico and applied generalized linear models to reveal group-specific environmental correlates of functionally diverse microbes. Models supported prior physiological trends for some groups, like positive temperature effects on SAR11 and SAR86, and a positive effect of pH on *Prochlorococcus* that implied a negative response to decreasing pH. New insights were revealed for protists, like Syndiniales and Sagenista (e.g., positive pH effects), which offset positive relationships with temperature and reinforced the importance of considering multiple stressors simultaneously. Indicator analysis revealed phytoplankton, like *Ostreococcus* sp. and *Emiliania huxleyi*, that were associated with more acidic waters and may reflect candidate indicators of ocean change. Our findings highlight the need for sustained microbial sampling in marine systems, with implications for carbon export, nutrient cycling, and ecosystem health.
