## Supplementary material for "Assessing the effects of warming and carbonate chemistry parameters on marine microbes in the Gulf of Mexico through basin-scale DNA metabarcoding": Table S1

### Sheet: Cluster 1_18S
	Temp	Salinity	Oxygen	Phosphate	Nitrate	Nitrite	Silicate	Ammonium	pH	TA	Aragonite	DIC	pCO2	Carbonate	Fluorescence
Temp	1	0.239401	0.15007	-0.482283	-0.355974	-0.45802	-0.379915	-0.242633	0.203978	0.2165	0.760152	-0.0899941	-0.22353	0.745317	-0.407464
Salinity	0.239401	1	-0.266032	-0.295606	-0.304	-0.147435	-0.433716	-0.225926	-0.343221	0.758331	0.175819	0.649991	0.352661	0.294278	-0.261726
Oxygen	0.15007	-0.266032	1	-0.17774	-0.290643	-0.317885	-0.19259	-0.129435	0.591855	-0.271046	0.314438	-0.476318	-0.595053	0.25564	-0.214166
Phosphate	-0.482283	-0.295606	-0.17774	1	0.337364	0.600114	0.713332	0.229555	-0.399229	-0.130428	-0.661856	0.195832	0.414586	-0.682254	0.757868
Nitrate	-0.355974	-0.304	-0.290643	0.337364	1	0.414564	0.314658	0.284064	-0.178143	-0.287192	-0.3691	-0.0607296	0.159005	-0.422289	0.385405
Nitrite	-0.45802	-0.147435	-0.317885	0.600114	0.414564	1	0.490266	0.303126	-0.467114	-0.130042	-0.650747	0.163819	0.46613	-0.630404	0.690065
Silicate	-0.379915	-0.433716	-0.19259	0.713332	0.314658	0.490266	1	0.00571247	-0.227503	-0.201468	-0.468953	0.0459959	0.239211	-0.531439	0.653066
Ammonium	-0.242633	-0.225926	-0.129435	0.229555	0.284064	0.303126	0.00571247	1	-0.147978	-0.276332	-0.32881	-0.165343	0.142974	-0.305896	0.172277
pH	0.203978	-0.343221	0.591855	-0.399229	-0.178143	-0.467114	-0.227503	-0.147978	1	-0.271464	0.656321	-0.664415	-0.991808	0.492559	-0.391397
TA	0.2165	0.758331	-0.271046	-0.130428	-0.287192	-0.130042	-0.201468	-0.276332	-0.271464	1	0.234773	0.808891	0.324081	0.366018	-0.132557
Aragonite	0.760152	0.175819	0.314438	-0.661856	-0.3691	-0.650747	-0.468953	-0.32881	0.656321	0.234773	1	-0.257212	-0.647902	0.926825	-0.647786
DIC	-0.0899941	0.649991	-0.476318	0.195832	-0.0607296	0.163819	0.0459959	-0.165343	-0.664415	0.808891	-0.257212	1	0.715305	-0.0841164	0.12714
pCO2	-0.22353	0.352661	-0.595053	0.414586	0.159005	0.46613	0.239211	0.142974	-0.991808	0.324081	-0.647902	0.715305	1	-0.476644	0.383651
Carbonate	0.745317	0.294278	0.25564	-0.682254	-0.422289	-0.630404	-0.531439	-0.305896	0.492559	0.366018	0.926825	-0.0841164	-0.476644	1	-0.682733
Fluorescence	-0.407464	-0.261726	-0.214166	0.757868	0.385405	0.690065	0.653066	0.172277	-0.391397	-0.132557	-0.647786	0.12714	0.383651	-0.682733	1

### Sheet: Cluster 2_18S
	Temp	Salinity	Oxygen	Phosphate	Nitrate	Nitrite	Silicate	Ammonium	pH	TA	Aragonite	DIC	pCO2	Carbonate	Fluorescence
Temp	1	-0.284419	0.403071	-0.652936	-0.673966	-0.168179	-0.565704	0.0459612	0.0937704	-0.592326	0.903193	-0.948938	-0.212035	0.80968	0.407888
Salinity	-0.284419	1	-0.204342	-0.0525387	0.152791	-0.27094	-0.307234	0.111581	-0.0421927	0.151192	-0.218875	0.253646	0.0660129	-0.0642833	-0.273931
Oxygen	0.403071	-0.204342	1	-0.761952	-0.872687	-0.193797	-0.645123	0.145698	0.796997	0.109184	0.667697	-0.596963	-0.857057	0.739776	0.162923
Phosphate	-0.652936	-0.0525387	-0.761952	1	0.906237	0.308551	0.853559	-0.124209	-0.593053	0.157344	-0.813381	0.776458	0.67566	-0.899379	-0.275702
Nitrate	-0.673966	0.152791	-0.872687	0.906237	1	0.332616	0.792477	-0.169814	-0.671019	0.135034	-0.866531	0.819632	0.753602	-0.906832	-0.17367
Nitrite	-0.168179	-0.27094	-0.193797	0.308551	0.332616	1	0.523147	-0.00549632	-0.22432	0.201792	-0.352468	0.292971	0.274961	-0.411649	0.470477
Silicate	-0.565704	-0.307234	-0.645123	0.853559	0.792477	0.523147	1	-0.126565	-0.545897	0.146368	-0.748183	0.696151	0.633648	-0.842348	-0.0433225
Ammonium	0.0459612	0.111581	0.145698	-0.124209	-0.169814	-0.00549632	-0.126565	1	0.061772	0.0559916	0.0469498	-0.0583446	-0.0563354	0.077581	0.0183202
pH	0.0937704	-0.0421927	0.796997	-0.593053	-0.671019	-0.22432	-0.545897	0.061772	1	0.47971	0.439191	-0.319503	-0.9844	0.539781	-0.0926672
TA	-0.592326	0.151192	0.109184	0.157344	0.135034	0.201792	0.146368	0.0559916	0.47971	1	-0.38258	0.530203	-0.361936	-0.320904	-0.188853
Aragonite	0.903193	-0.218875	0.667697	-0.813381	-0.866531	-0.352468	-0.748183	0.0469498	0.439191	-0.38258	1	-0.969852	-0.549569	0.947936	0.252992
DIC	-0.948938	0.253646	-0.596963	0.776458	0.819632	0.292971	0.696151	-0.0583446	-0.319503	0.530203	-0.969852	1	0.439198	-0.914827	-0.327762
pCO2	-0.212035	0.0660129	-0.857057	0.67566	0.753602	0.274961	0.633648	-0.0563354	-0.9844	-0.361936	-0.549569	0.439198	1	-0.646448	0.0415446
Carbonate	0.80968	-0.0642833	0.739776	-0.899379	-0.906832	-0.411649	-0.842348	0.077581	0.539781	-0.320904	0.947936	-0.914827	-0.646448	1	0.211528
Fluorescence	0.407888	-0.273931	0.162923	-0.275702	-0.17367	0.470477	-0.0433225	0.0183202	-0.0926672	-0.188853	0.252992	-0.327762	0.0415446	0.211528	1

### Sheet: Cluster 3_18S
	Temp	Salinity	Oxygen	Phosphate	Nitrate	Nitrite	Silicate	Ammonium	pH	TA	Aragonite	DIC	pCO2	Carbonate	Fluorescence
Temp	1	0.410106	-0.915059	-0.100472	0.00883927	0.454621	-0.816488	-0.0744237	-0.549649	0.0162901	0.822193	0.279899	0.81407	-0.120756	0.193578
Salinity	0.410106	1	-0.308839	-0.857928	-0.804277	0.488425	-0.662346	0.0810006	0.199401	0.727526	0.444852	-0.652588	0.112023	0.717265	0.116469
Oxygen	-0.915059	-0.308839	1	-0.0461538	-0.187326	-0.377932	0.688224	-0.0196123	0.577701	0.0797873	-0.845379	-0.438338	-0.906149	0.293293	-0.171306
Phosphate	-0.100472	-0.857928	-0.0461538	1	0.962753	-0.33758	0.390037	-0.0159504	-0.568046	-0.9503	-0.202464	0.836508	0.326947	-0.901989	-0.155547
Nitrate	0.00883927	-0.804277	-0.187326	0.962753	1	-0.269846	0.299982	-0.0261967	-0.579322	-0.896921	-0.0767118	0.872698	0.404353	-0.937757	-0.0831322
Nitrite	0.454621	0.488425	-0.377932	-0.33758	-0.269846	1	-0.590968	0.184114	-0.198847	0.235769	0.35728	-0.116791	0.272046	0.173706	0.239351
Silicate	-0.816488	-0.662346	0.688224	0.390037	0.299982	-0.590968	1	-0.137286	0.392417	-0.263763	-0.619152	0.0763598	-0.579553	-0.206478	-0.0794656
Ammonium	-0.0744237	0.0810006	-0.0196123	-0.0159504	-0.0261967	0.184114	-0.137286	1	-0.0578709	0.0527539	-0.0425345	0.0504921	0.0106018	-0.0264432	-0.409785
pH	-0.549649	0.199401	0.577701	-0.568046	-0.579322	-0.198847	0.392417	-0.0578709	1	0.686292	-0.165833	-0.719748	-0.794706	0.624604	0.0849581
TA	0.0162901	0.727526	0.0797873	-0.9503	-0.896921	0.235769	-0.263763	0.0527539	0.686292	1	0.200349	-0.774951	-0.412166	0.841006	0.152504
Aragonite	0.822193	0.444852	-0.845379	-0.202464	-0.0767118	0.35728	-0.619152	-0.0425345	-0.165833	0.200349	1	0.146418	0.675729	-0.00665376	0.318709
DIC	0.279899	-0.652588	-0.438338	0.836508	0.872698	-0.116791	0.0763598	0.0504921	-0.719748	-0.774951	0.146418	1	0.620651	-0.910227	-0.0602514
pCO2	0.81407	0.112023	-0.906149	0.326947	0.404353	0.272046	-0.579553	0.0106018	-0.794706	-0.412166	0.675729	0.620651	1	-0.472003	0.0568144
Carbonate	-0.120756	0.717265	0.293293	-0.901989	-0.937757	0.173706	-0.206478	-0.0264432	0.624604	0.841006	-0.00665376	-0.910227	-0.472003	1	0.0819335
Fluorescence	0.193578	0.116469	-0.171306	-0.155547	-0.0831322	0.239351	-0.0794656	-0.409785	0.0849581	0.152504	0.318709	-0.0602514	0.0568144	0.0819335	1

### Sheet: Cluster 1_16S
	Temp	Salinity	Oxygen	Phosphate	Nitrate	Nitrite	Silicate	Ammonium	pH	TA	Aragonite	DIC	pCO2	Carbonate	Fluorescence
Temp	1	0.090368	0.257097	-0.534845	-0.481251	-0.557771	-0.386688	-0.189735	0.343716	0.0835646	0.807189	-0.31096	-0.360472	0.785527	-0.493168
Salinity	0.090368	1	-0.266132	-0.219406	-0.23285	-0.0976034	-0.406431	-0.236349	-0.330127	0.711951	0.0801219	0.605041	0.34224	0.213382	-0.207403
Oxygen	0.257097	-0.266132	1	-0.285965	-0.395879	-0.397679	-0.258366	-0.0669047	0.624575	-0.252214	0.4173	-0.513844	-0.630487	0.340444	-0.262041
Phosphate	-0.534845	-0.219406	-0.285965	1	0.432144	0.617027	0.731145	0.184715	-0.461571	-0.0661402	-0.690487	0.301001	0.475787	-0.715922	0.74138
Nitrate	-0.481251	-0.23285	-0.395879	0.432144	1	0.565982	0.395598	0.207565	-0.344664	-0.169596	-0.510361	0.180001	0.333431	-0.542192	0.477142
Nitrite	-0.557771	-0.0976034	-0.397679	0.617027	0.565982	1	0.52765	0.250754	-0.563655	-0.0439443	-0.717331	0.343437	0.564384	-0.698258	0.716693
Silicate	-0.386688	-0.406431	-0.258366	0.731145	0.395598	0.52765	1	-0.00368356	-0.293236	-0.129608	-0.492514	0.142856	0.303878	-0.560649	0.642606
Ammonium	-0.189735	-0.236349	-0.0669047	0.184715	0.207565	0.250754	-0.00368356	1	-0.135097	-0.291426	-0.294821	-0.146292	0.126657	-0.275559	0.163312
pH	0.343716	-0.330127	0.624575	-0.461571	-0.344664	-0.563655	-0.293236	-0.135097	1	-0.259792	0.721571	-0.706473	-0.993157	0.571241	-0.460084
TA	0.0835646	0.711951	-0.252214	-0.0661402	-0.169596	-0.0439443	-0.129608	-0.291426	-0.259792	1	0.13625	0.765503	0.31259	0.260975	-0.0719573
Aragonite	0.807189	0.0801219	0.4173	-0.690487	-0.510361	-0.717331	-0.492514	-0.294821	0.721571	0.13625	1	-0.40914	-0.714554	0.936695	-0.68041
DIC	-0.31096	0.605041	-0.513844	0.301001	0.180001	0.343437	0.142856	-0.146292	-0.706473	0.765503	-0.40914	1	0.751713	-0.245286	0.252156
pCO2	-0.360472	0.34224	-0.630487	0.475787	0.333431	0.564384	0.303878	0.126657	-0.993157	0.31259	-0.714554	0.751713	1	-0.559842	0.450682
Carbonate	0.785527	0.213382	0.340444	-0.715922	-0.542192	-0.698258	-0.560649	-0.275559	0.571241	0.260975	0.936695	-0.245286	-0.559842	1	-0.712668
Fluorescence	-0.493168	-0.207403	-0.262041	0.74138	0.477142	0.716693	0.642606	0.163312	-0.460084	-0.0719573	-0.68041	0.252156	0.450682	-0.712668	1

### Sheet: Cluster 2_16S
	Temp	Salinity	Oxygen	Phosphate	Nitrate	Nitrite	Silicate	Ammonium	pH	TA	Aragonite	DIC	pCO2	Carbonate	Fluorescence
Temp	1	0.0998075	0.631698	-0.841309	-0.815165	-0.267433	-0.902785	0.0253532	0.388159	-0.294717	0.945912	-0.960638	-0.503164	0.945556	0.464389
Salinity	0.0998075	1	-0.376898	-0.00311338	0.212298	0.0336627	-0.160196	0.306893	-0.473024	-0.206276	-0.0966332	0.0616919	0.465285	-0.0605269	0.142271
Oxygen	0.631698	-0.376898	1	-0.779177	-0.889165	-0.124704	-0.647398	0.042343	0.8952	0.245642	0.787218	-0.746429	-0.929933	0.76913	0.290382
Phosphate	-0.841309	-0.00311338	-0.779177	1	0.917077	0.18952	0.850272	-0.120593	-0.647365	0.0340867	-0.886554	0.862867	0.716294	-0.923868	-0.470803
Nitrate	-0.815165	0.212298	-0.889165	0.917077	1	0.297158	0.818942	-0.0681766	-0.752933	-0.030262	-0.917235	0.878649	0.818146	-0.926737	-0.308889
Nitrite	-0.267433	0.0336627	-0.124704	0.18952	0.297158	1	0.324178	-0.129725	-0.0200666	0.298211	-0.322023	0.317815	0.095077	-0.326936	0.269215
Silicate	-0.902785	-0.160196	-0.647398	0.850272	0.818942	0.324178	1	-0.16293	-0.45979	0.144743	-0.893611	0.895205	0.560723	-0.904167	-0.432075
Ammonium	0.0253532	0.306893	0.042343	-0.120593	-0.0681766	-0.129725	-0.16293	1	0.0932914	0.250327	0.022084	-0.000835675	-0.0486598	0.0536214	-0.13941
pH	0.388159	-0.473024	0.8952	-0.647365	-0.752933	-0.0200666	-0.45979	0.0932914	1	0.54827	0.60936	-0.531651	-0.982563	0.576908	0.17822
TA	-0.294717	-0.206276	0.245642	0.0340867	-0.030262	0.298211	0.144743	0.250327	0.54827	1	-0.135254	0.255394	-0.430369	-0.186698	-0.0530774
Aragonite	0.945912	-0.0966332	0.787218	-0.886554	-0.917235	-0.322023	-0.893611	0.022084	0.60936	-0.135254	1	-0.979512	-0.709903	0.981881	0.371415
DIC	-0.960638	0.0616919	-0.746429	0.862867	0.878649	0.317815	0.895205	-0.000835675	-0.531651	0.255394	-0.979512	1	0.644859	-0.970745	-0.412385
pCO2	-0.503164	0.465285	-0.929933	0.716294	0.818146	0.095077	0.560723	-0.0486598	-0.982563	-0.430369	-0.709903	0.644859	1	-0.680124	-0.219377
Carbonate	0.945556	-0.0605269	0.76913	-0.923868	-0.926737	-0.326936	-0.904167	0.0536214	0.576908	-0.186698	0.981881	-0.970745	-0.680124	1	0.405395
Fluorescence	0.464389	0.142271	0.290382	-0.470803	-0.308889	0.269215	-0.432075	-0.13941	0.17822	-0.0530774	0.371415	-0.412385	-0.219377	0.405395	1

### Sheet: Cluster 3_16S
	Temp	Salinity	Oxygen	Phosphate	Nitrate	Nitrite	Silicate	Ammonium	pH	TA	Aragonite	DIC	pCO2	Carbonate	Fluorescence
Temp	1	0.424922	-0.911787	-0.111473	-0.00475442	0.457844	-0.825879	-0.0739982	-0.543052	0.0282203	0.827854	0.26281	0.807675	-0.106645	0.184232
Salinity	0.424922	1	-0.320407	-0.85465	-0.803981	0.491247	-0.670411	0.081048	0.207639	0.726358	0.448489	-0.656545	0.119085	0.71669	0.110411
Oxygen	-0.911787	-0.320407	1	-0.0397046	-0.178415	-0.37974	0.692673	-0.0225615	0.573504	0.068818	-0.852588	-0.424174	-0.902754	0.282758	-0.162423
Phosphate	-0.111473	-0.85465	-0.0397046	1	0.961977	-0.339592	0.391781	-0.0176616	-0.584886	-0.95069	-0.20291	0.840304	0.327579	-0.901506	-0.151878
Nitrate	-0.00475442	-0.803981	-0.178415	0.961977	1	-0.273533	0.307254	-0.0254502	-0.587374	-0.893281	-0.0751682	0.874159	0.398969	-0.9358	-0.0840306
Nitrite	0.457844	0.491247	-0.37974	-0.339592	-0.273533	1	-0.598668	0.178902	-0.196835	0.238694	0.35445	-0.123811	0.271646	0.178195	0.237799
Silicate	-0.825879	-0.670411	0.692673	0.391781	0.307254	-0.598668	1	-0.149264	0.37032	-0.27008	-0.642001	0.0912548	-0.57938	-0.214975	-0.0507845
Ammonium	-0.0739982	0.081048	-0.0225615	-0.0176616	-0.0254502	0.178902	-0.149264	1	-0.0710822	0.0510551	-0.0508639	0.0535332	0.0166066	-0.0263644	-0.412074
pH	-0.543052	0.207639	0.573504	-0.584886	-0.587374	-0.196835	0.37032	-0.0710822	1	0.69737	-0.182104	-0.72355	-0.798104	0.633084	0.115945
TA	0.0282203	0.726358	0.068818	-0.95069	-0.893281	0.238694	-0.27008	0.0510551	0.69737	1	0.203346	-0.774404	-0.408618	0.838285	0.160472
Aragonite	0.827854	0.448489	-0.852588	-0.20291	-0.0751682	0.35445	-0.642001	-0.0508639	-0.182104	0.203346	1	0.148216	0.679918	-0.00789705	0.33561
DIC	0.26281	-0.656545	-0.424174	0.840304	0.874159	-0.123811	0.0912548	0.0535332	-0.72355	-0.774404	0.148216	1	0.611528	-0.910061	-0.0721309
pCO2	0.807675	0.119085	-0.902754	0.327579	0.398969	0.271646	-0.57938	0.0166066	-0.798104	-0.408618	0.679918	0.611528	1	-0.465494	0.0406556
Carbonate	-0.106645	0.71669	0.282758	-0.901506	-0.9358	0.178195	-0.214975	-0.0263644	0.633084	0.838285	-0.00789705	-0.910061	-0.465494	1	0.0864106
Fluorescence	0.184232	0.110411	-0.162423	-0.151878	-0.0840306	0.237799	-0.0507845	-0.412074	0.115945	0.160472	0.33561	-0.0721309	0.0406556	0.0864106	1
